# Elucidating syntrophic butyrate-degrading populations in anaerobic digesters using stable isotope-informed genome-resolved metagenomics

**DOI:** 10.1101/563387

**Authors:** Ryan M. Ziels, Masaru K. Nobu, Diana Z. Sousa

## Abstract

Linking the genomic content of uncultivated microbes to their metabolic functions remains a critical challenge in microbial ecology. Resolving this challenge has implications for improving our management of key microbial interactions in biotechnologies such as anaerobic digestion, which relies on slow-growing syntrophic and methanogenic communities to produce renewable methane from organic waste. In this study, we combined DNA stable isotope probing (SIP) with genome-centric metagenomics to recover the genomes of populations enriched in ^13^C after feeding ^13^C-labeled butyrate. Differential abundance analysis on recovered genomic bins across the SIP metagenomes identified two metagenome-assembled genomes (MAGs) that were significantly enriched in the heavy ^13^C DNA. Phylogenomic analysis assigned one MAG to the genus *Syntrophomonas*, and the other MAG to the genus *Methanothrix.* Metabolic reconstruction of the annotated genomes showed that the *Syntrophomonas* genome encoded all the enzymes for beta-oxidizing butyrate, as well as several mechanisms for interspecies electron transfer via electron transfer flavoproteins, hydrogenases, and formate dehydrogenases. The *Syntrophomonas* genome shared low average nucleotide identity (< 95%) with any cultured representative species, indicating it is a novel species that plays a significant role in syntrophic butyrate degradation within anaerobic digesters. The *Methanothrix* genome contained the complete pathway for aceticlastic methanogenesis, indicating that it was enriched in ^13^C from syntrophic acetate transfer. This study demonstrates the potential of stable-isotope-informed genome-resolved metagenomics to elucidate the nature of metabolic cooperation in slow-growing uncultured microbial populations, such as syntrophic bacteria and methanogens, that are important to waste treatment as well as global carbon cycling.

**Importance:** Predicting the metabolic potential and ecophysiology of mixed microbial communities remains a major challenge, especially for slow-growing anaerobes that are difficult to isolate. Unraveling the *in-situ* metabolic activities of uncultured species could enable a more descriptive framework to model substrate transformations by microbiomes, which has broad implications for advancing the fields of biotechnology, global biogeochemistry, and human health. Here, we investigated the *in-situ* function of mixed microbiomes by combining DNA-stable isotope probing with metagenomics to identify the genomes of active syntrophic populations converting butyrate, a C_4_ fatty acid, into methane within anaerobic digesters. This approach thus moves beyond the mere presence of metabolic genes to resolve ‘*who is doing what’* by obtaining confirmatory assimilation of labeled substrate into the DNA signature. Our findings provide a framework to further link the genomic identities of uncultured microbes with their ecological function within microbiomes driving many important biotechnological and global processes.
