## Supplemental File S2 for "Elucidating syntrophic butyrate-degrading populations in anaerobic digesters using stable isotope-informed genome-resolved metagenomics"

### Sheet: ReadMe
Supplemental File for: Elucidating syntrophic butyrate-degrading populations in anaerobic digesters using stable isotope-informed genome-resolved metagenomics
This file contains annotation information for key metabolic genes for the MAG, Syntrophomonas BUT1.

### Sheet: Beta Oxidation
Category	Locus	Gene	Function	Note
Coenzyme A transferase	SYNMBUT1_v1_790054		Acetyl-CoA ligase	Annotated as a phenylacetyl-CoA ligase
Acyl-CoA dehydrogenase	SYNMBUT1_v1_120004		Acyl-CoA dehydrogenase
	SYNMBUT1_v1_500002	acdA	Acyl-CoA dehydrogenase
	SYNMBUT1_v1_650012	acdA	Acyl-CoA dehydrogenase
	SYNMBUT1_v1_790019	acdA	Acyl-CoA dehydrogenase
	SYNMBUT1_v1_1000005	acdA	Acyl-CoA dehydrogenase
	SYNMBUT1_v1_2400003	acdA	Acyl-CoA dehydrogenase
Enoyl-CoA hydratase	SYNMBUT1_v1_2680003	crt	Short-chain-enoyl-CoA hydratase
	SYNMBUT1_v1_1760005		Enoyl-CoA hydratase
	SYNMBUT1_v1_1760006		Enoyl-CoA hydratase
	SYNMBUT1_v1_580003	crt	Crotonyl-CoA hydratase
	SYNMBUT1_v1_2440003		Enoyl-CoA hydratase
	SYNMBUT1_v1_180006		Enoyl-CoA hydratase
	SYNMBUT1_v1_180009		Enoyl-CoA hydratase
	SYNMBUT1_v1_330005		Enoyl-CoA hydratase
3-hydroxybutyryl-CoA dehydrogenase	SYNMBUT1_v1_180010	mmgB	3-hydroxybutyryl-CoA dehydrogenase
	SYNMBUT1_v1_580002	mmgB	3-hydroxybutyryl-CoA dehydrogenase
	SYNMBUT1_v1_790017	mmgB	3-hydroxybutyryl-CoA dehydrogenase
	SYNMBUT1_v1_1760011	mmgB	3-hydroxybutyryl-CoA dehydrogenase
	SYNMBUT1_v1_2400007	mmgB	3-hydroxybutyryl-CoA dehydrogenase
Acetyl-CoA acetyltransferase	SYNMBUT1_v1_180008	fadA	Acetyl-CoA acetyltransferase
	SYNMBUT1_v1_180011	fadA	Acetyl-CoA acetyltransferase
	SYNMBUT1_v1_250026	atoB	Acetyl-CoA acetyltransferase
	SYNMBUT1_v1_2400004	atoB	Acetyl-CoA acetyltransferase
	SYNMBUT1_v1_250026	atoB	Acetyl-CoA acetyltransferase
	SYNMBUT1_v1_2400004	mmgA	Acetyl-CoA acetyltransferase
	SYNMBUT1_v1_500008		Acetyl-CoA acetyltransferase
	SYNMBUT1_v1_1760012		Acetyl-CoA acetyltransferase
	SYNMBUT1_v1_2370002		Acetyl-CoA acetyltransferase
	SYNMBUT1_v1_120003		Acetyl-CoA acetyltransferase
Acetate Kinase	SYNMBUT1_v1_850083	ackA	Acetate kinase
Phosphate acetyltransferase	SYNMBUT1_v1_850082	pta	Phosphate acetyltransferase

### Sheet: Electron Transfer
Category	Locus	Gene	Function	Note
Hydrogenase	SYNMBUT1_v1_1270035	HydA	FeFe hydrogenase (electron-confurcating), catalytic subunit
	SYNMBUT1_v1_1270036	HydB	FeFe hydrogenase (electron-confurcating), NuoF domain electron transfer subunit
	SYNMBUT1_v1_1270037	HydC	FeFe hydrogenase (electron-confurcating), NuoE domain NADH-binding subunit
	SYNMBUT1_v1_2780003	HydC	FeFe hydrogenase (electron-confurcating), NuoE domain NADH-binding subunit
	SYNMBUT1_v1_2780004	HydB	FeFe hydrogenase (electron-confurcating), NuoF domain electron transfer subunit
	SYNMBUT1_v1_2780005	HydA	FeFe hydrogenase (electron-confurcating), catalytic subunit
	SYNMBUT1_v1_1500003	HyaC	NiFe hydrogenase (membrane-bound; quinone-reducing), transmembrane subunit, cytochrome b-type	Quinone-binding site on non-cytoplasmic side (i.e., generates proton motive force when producing H2), b-type cytochrome subunit
	SYNMBUT1_v1_1500004	HyaB1	NiFe hydrogenase (membrane-bound; quinone-reducing), catalytic subunit (N-terminal region)	Has twin-arginine motif (N-terminal 'RR') = periplasmic or outward-facing
	SYNMBUT1_v1_1500005	HyaB2	NiFe hydrogenase (membrane-bound; quinone-reducing), catalytic subunit (C-terminal region)	This subunit happens to be a selenoprotein, so the stop codon for 1500005 should rather be a selenocysteine
	SYNMBUT1_v1_1500006	HyaA	NiFe hydrogenase (membrane-bound; quinone-reducing), electron transfer subunit	Twin-arginine motif
	SYNMBUT1_v1_1500007	hypB	Hydrogenase accessory protein HypB
	SYNMBUT1_v1_670014	HYD	FeFe hydrogenase (monomeric)
Formate dehydrogenase	SYNMBUT1_v1_1130001	FdhA	Formate dehydrogenase (electron-bifurcating), catalytic subunit
	SYNMBUT1_v1_1130002	MoeA-like	Molybdopterin biosynthesis protein
	SYNMBUT1_v1_1130003	MoeA	Molybdopterin biosynthesis protein
	SYNMBUT1_v1_1130004	HylC	Formate dehydrogenase (electron-bifurcating), HydC-like NuoE domain electron transfer subunit
	SYNMBUT1_v1_1130005	HylB	Formate dehydrogenase (electron-bifurcating), HydB-like NuoF domain NADH-binding subunit
	SYNMBUT1_v1_620020	HylC	Formate dehydrogenase (electron-bifurcating), HydC-like NuoE domain electron transfer subunit
	SYNMBUT1_v1_620021	HylB	Formate dehydrogenase (electron-bifurcating), HydB-like NuoF domain NADH-binding subunit
	SYNMBUT1_v1_620022	FdhA2	Formate dehydrogenase (electron-bifurcating), catalytic subunit (C-terminal region)	This subunit happens to be a selenoprotein, so the stop codon for 62002 should rather be a selenocysteine
	SYNMBUT1_v1_620023	FdhA1	Formate dehydrogenase (electron-bifurcating), catalytic subunit (N-terminal region)
	SYNMBUT1_v1_620024		Putative formate transporter
	SYNMBUT1_v1_2620008	FdnI	Formate dehydrogenase (membrane-bound; quinone-reducing), transmembrane subunit, cytochrome b-type	Quinone-binding site on cytoplasmic side (i.e., uses proton motive force to drive electron transfer to CO2->Formate)
	SYNMBUT1_v1_2620009	FdnH	Formate dehydrogenase (membrane-bound; quinone-reducing), electron transfer subunit
	SYNMBUT1_v1_2620010	FdnG2	Formate dehydrogenase (membrane-bound; quinone-reducing), catalytic subunit (C-terminal region)	Selenoprotein (see above)
	SYNMBUT1_v1_2620011	FdnG1	Formate dehydrogenase (membrane-bound; quinone-reducing), catalytic subunit (N-terminal region)	Twin-arginine motif
	SYNMBUT1_v1_700001	fdhA	Formate dehydrogenase (fragment)
	SYNMBUT1_v1_700002	fdhB	Formate dehydrogenase beta subunit
	SYNMBUT1_v1_1250002	fdhA	Formate dehydrogenase subunit alpha
Electron transfer complexes	SYNMBUT1_v1_850065	EtfB	Electron transfer flavoprotein, beta subunit
	SYNMBUT1_v1_850066	EtfA	Electron transfer flavoprotein, alpha subunit
	SYNMBUT1_v1_850067	Efd	Hdr-related electron transfer flavoprotein dehydrogenase (putative; quinone-reducing), EtfAB:quinone oxidoreductase
	SYNMBUT1_v1_480001	Efd	Hdr-related electron transfer flavoprotein dehydrogenase (putative; quinone-reducing), EtfAB:quinone oxidoreductase
	SYNMBUT1_v1_1680006	FixC	Electron transfer flavoprotein dehydrogenase (Fix)	No identifiable (known) quinone-binding motif
	SYNMBUT1_v1_1680007	FixX	FixABC-associated ferredoxin
	SYNMBUT1_v1_2980007	HdrC	Heterodisulfide reductase, gamma subunit
	SYNMBUT1_v1_2980008	HdrB	Heterodisulfide reductase, beta subunit
	SYNMBUT1_v1_2980010	HdrA	Heterodisulfide reductase, alpha subunit
	SYNMBUT1_v1_2980011	FloxD2	Putative flavin-binding oxidoreductase, delta subunit (C-terminal region), Methyl-viologen-reducing hydrogenase, delta
	SYNMBUT1_v1_2980012	FloxD1	Putative flavin-binding oxidoreductase, delta subunit (N-terminal region); Hydrogenase, methyl-violgen-reducing type, delta subunit, selenocysteine-containing
	SYNMBUT1_v1_2980013	FloxC	Putative flavin-binding oxidoreductase, gamma subunit; 4Fe-4S ferredoxin
	SYNMBUT1_v1_2980014	FloxB	Putative flavin-binding oxidoreductase, beta subunit; 4Fe-4S ferredoxin
	SYNMBUT1_v1_2980015	FloxA	Putative flavin-binding oxidoreductase, alpha subbunit	Oxidoreductase found in Rnf-lacking syntrophs, but function remains unknown
c-Type Cytochromes	SYNMBUT1_v1_200004		Nitrite reductase
	SYNMBUT1_v1_200005		Multihaem cytochrome; c-type nitrite reductase

### Sheet: Other
Category	Locus	Gene	Function	Note
Transport	SYNMBUT1_v1_2310003	SatP	Succinate/acetate:proton symporter	Likely used for butyrate uptake (1H+ in) and acetate export (2H+ out), which overall supports energy production just from conversion of one butyrate to two acetates
Other/ Syntrophic biomarkers	SYNMBUT1_v1_1610008	capA	putative Capsular polysaccharide type 8 biosynthesis protein	Potential biomarker of syntrophs
	SYNMBUT1_v1_790043	FtsW	factor for spore cortex peptidoglycan synthesis (stage V sporulation) (spoVE)
	SYNMBUT1_v1_2370016	FtsW	putative peptidoglycan glycosyltransferase FtsW
Type IV Pilin	SYNMBUT1_v1_160002	TadE	TadE-like protein
	SYNMBUT1_v1_160003	CpaA	Prepilin peptidase
	SYNMBUT1_v1_160004	Flp	Flp family type IVb pilin
	SYNMBUT1_v1_160006	Flp	Flp family type IVb pilin
	SYNMBUT1_v1_2690002	TadE	TadE-like protein
	SYNMBUT1_v1_2690003	CpaA	Prepilin peptidase
	SYNMBUT1_v1_2690004	Flp	Flp family type IVb pilin
	SYNMBUT1_v1_2690005	Flp	Flp family type IVb pilin
	SYNMBUT1_v1_270007	TadE	TadE-like protein
	SYNMBUT1_v1_2740002	Flp	Flp family type IVb pilin
	SYNMBUT1_v1_2740003	Flp	Flp family type IVb pilin
