## Supplemental File S3 for "Elucidating syntrophic butyrate-degrading populations in anaerobic digesters using stable isotope-informed genome-resolved metagenomics"

### Sheet: ReadMe
Supplemental File for: Elucidating syntrophic butyrate-degrading populations in anaerobic digesters using stable isotope-informed genome-resolved metagenomics
This file contains annotation information for key metabolic genes for the MAG, Methanothris BUT2.

### Sheet: Methane from Acetate
Category	Locus	Gene	Function	Note
Acetate Transport	METHBUT2_v1_2280001	yaaH	putative inner membrane protein associated with acetate transport
Acetyl-coenzyme A synthetase	METHBUT2_v1_510002	acsA	Acetyl-coenzyme A synthetase [AMP forming]
	METHBUT2_v1_1510004	acs-like	Acetate--CoA ligase [ADP-forming] II
	METHBUT2_v1_2340017	acs-like	Acetyl-coenzyme A synthetase (fragment)
Acetyl-coA decarbonylase	METHBUT2_v1_1200001		Acetyl-CoA decarbonylase/synthase complex subunit beta (fragment)
	METHBUT2_v1_1200002	cdhB	Acetyl-CoA decarbonylase/synthase complex subunit epsilon
	METHBUT2_v1_1200003	cdhA	Acetyl-CoA decarbonylase/synthase complex subunit alpha
	METHBUT2_v1_1590001		Acetyl-CoA decarbonylase/synthase complex subunit gamma (fragment)	EC: 2.1.1.245
	METHBUT2_v1_1590002	cdhD	Acetyl-CoA decarbonylase/synthase complex subunit delta 2
	METHBUT2_v1_1590006		Acetyl-CoA decarbonylase/synthase complex subunit beta (fragment)
	METHBUT2_v1_1160001		Acetyl-CoA decarbonylase/synthase complex subunit beta (fragment)
	METHBUT2_v1_1160002	cdhB	Acetyl-CoA decarbonylase/synthase complex subunit epsilon
	METHBUT2_v1_1160003	cdhA	Acetyl-CoA decarbonylase/synthase complex subunit alpha
Carbon Monoxide Dehydrogenase	METHBUT2_v1_330004	cooS	Carbon monoxide dehydrogenase 1
	METHBUT2_v1_980002	cooS	Carbon monoxide dehydrogenase 1
	METHBUT2_v1_1200003	cdhA	Acetyl-CoA decarbonylase/synthase complex subunit alpha
	METHBUT2_v1_1160003	cdhA	Acetyl-CoA decarbonylase/synthase complex subunit alpha
Methyltransferase	METHBUT2_v1_2340014	mtrA	Tetrahydromethanopterin S-methyltransferase, subunit A
	METHBUT2_v1_2340013	mtxH	putative methyltransferase mtx subunit H
	METHBUT2_v1_410013		putative Methyltransferase
	METHBUT2_v1_1150002		putative Methyltransferase
Methyl Coenzyme M reductase	METHBUT2_v1_2240001	mcrA	Methyl-coenzyme M reductase subunit alpha
	METHBUT2_v1_2240002	mcrG	Methyl-coenzyme M reductase subunit gamma
	METHBUT2_v1_2240003	mcrD	Methyl-coenzyme M reductase operon protein D
	METHBUT2_v1_2240004	mcrB	Methyl-coenzyme M reductase subunit beta
	METHBUT2_v1_1840010	mcrC	Methyl-coenzyme M reductase operon protein C

### Sheet: Methane from CO2
Category	Locus	Gene	Function	Note
Formylmethanofuran dehydrogenase	METHBUT2_v1_170001		Tungsten formylmethanofuran dehydrogenase, subunit E (fragment)
	METHBUT2_v1_180011		Tungsten formylmethanofuran dehydrogenase, subunit E (fragment)
	METHBUT2_v1_370002		Tungsten formylmethanofuran dehydrogenase, subunit G
	METHBUT2_v1_370003		Tungsten formylmethanofuran dehydrogenase, subunit B
	METHBUT2_v1_370004		Tungsten formylmethanofuran dehydrogenase, subunit D
Formyltransferase	METHBUT2_v1_1380006	ftr	Formylmethanofuran--tetrahydromethanopterin formyltransferase
Methenyl-H4MPT cyclohydrolase	METHBUT2_v1_410019	mch	Methenyltetrahydromethanopterin cyclohydrolase
F420-dependent methylene H4MPT reductase	METHBUT2_v1_1120011	mer	5,10-methylenetetrahydromethanopterin reductase
Methyltransferase	METHBUT2_v1_2340014	mtrA	Tetrahydromethanopterin S-methyltransferase, subunit A
	METHBUT2_v1_2340013	mtxH	putative methyltransferase mtx subunit H

### Sheet: Other
Category	Locus	Gene	Function	Note
Heterodisulfide reductase	METHBUT2_v1_1330005	hdrA	Heterodisulfide reductase subunit A-like protein
	METHBUT2_v1_10002	hdrE	CoB--CoM heterodisulfide reductase subunit E
	METHBUT2_v1_10003	hdrD	Dihydromethanophenazine:CoB--CoM heterodisulfide reductase subunit D
	METHBUT2_v1_490011	hdrD	Dihydromethanophenazine:CoB--CoM heterodisulfide reductase subunit D
	METHBUT2_v1_600001	hdrA	Ferredoxin/F(420)H(2)-dependent CoB-CoM heterodisulfide reductase subunit A (fragment)
	METHBUT2_v1_710002	hdrA	Polyferredoxin protein, hdrA-like	Originally annotatd as mvhB
	METHBUT2_v1_710003	hdrC	CoB-CoM heterodisulfide reductase subunit C
	METHBUT2_v1_710004	hdrB	CoB--CoM heterodisulfide reductase subunit B
Formate Dehydrogenase	METHBUT2_v1_600003	fdhA	Formate dehydrogenase, alpha subunit
	METHBUT2_v1_1020010	fdhC	putative formate transporter
	METHBUT2_v1_240001	fdhA	Formate dehydrogenase subunit alpha
Hydrogenase	METHBUT2_v1_780001	mbhB	Membrane bound hydrogenase subunit
	METHBUT2_v1_780002	mnhG	putative monovalent cation/H+ antiporter subunit G
	METHBUT2_v1_780003	mbhA	Membrane bound hydrogenase subunit
F(420)H(2) dehydrogenase	METHBUT2_v1_1120007	fpoO	F(420)H(2) dehydrogenase subunit O
	SYNMBUT1_v1_250026	fpoK	F(420)H(2) dehydrogenase subunit K
	METHBUT2_v1_2100002	fpoJ	F(420)H(2) dehydrogenase subunit J
	METHBUT2_v1_2100003	fpoJ	F(420)H(2) dehydrogenase subunit J
	METHBUT2_v1_2100004	fpoI	F(420)H(2) dehydrogenase subunit I; 4Fe-4S ferredoxin, iron-sulfur binding domain protein	NuoI-like
	METHBUT2_v1_2100005	fpoH	F(420)H(2) dehydrogenase subunit I; 4NADH:ubiquinone oxidoreductase, membrane subunit H	Originally annotated as NuoH
	METHBUT2_v1_2100006	fpoD	F(420)H(2) dehydrogenase subunit D
	METHBUT2_v1_2100007	fpoB	F(420)H(2) dehydrogenase subunit B
	METHBUT2_v1_2100008	fpoA	F(420)H(2) dehydrogenase subunit A
	METHBUT2_v1_140004	fpoN	F(420)H(2) dehydrogenase subunit N
	METHBUT2_v1_140005	fpoM	F(420)H(2) dehydrogenase subunit M
	METHBUT2_v1_140006	fpoL	F(420)H(2) dehydrogenase subunit L
Pyrophosphatase	METHBUT2_v1_1370008	nudF	ADP-ribose pyrophosphatase
	METHBUT2_v1_2130002	ppaC	Manganese-dependent inorganic pyrophosphatase
